# A new highly-specific Natural Killer cell-specific gene signature predicting recurrence in colorectal cancer patients

**DOI:** 10.1101/2022.04.29.489868

**Authors:** Carolyn Shembrey, Corina Behrenbruch, Benjamin PT Loveday, Alexander G Heriot, Momeneh Foroutan, Frédéric Hollande

## Abstract

The protective role of Natural Killer (NK) cell tumour immunosurveillance has long been recognised in colorectal cancer (CRC). However, as most patients show limited intra-tumoral NK cell infiltration, improving our ability to identify those with high NK cell activity might aid in dissecting the molecular features which could trigger strong response to NK cell-mediated immune killing. Here, a novel CRC-specific NK cell gene signature capable of inferring NK cell load in primary tissue samples was derived and validated in multiple patient CRC cohorts. The specificity of the signature is substantiated in tumour-infiltrating NK cells from primary CRC tumours at the single cell level, and the expression profile of each constituent gene is explored in NK cells of different maturation states, activation status and anatomical origin. Thus, in contrast with other NK cell gene signatures that have several overlapping genes across different immune cell types, our NK cell signature has been extensively refined to be specific for CRC-infiltrating NK cells and includes genes which identify a broad spectrum of NK cell subtypes. Moreover, it was shown that this novel NK cell signature accurately discriminates murine NK cells, demonstrating the potential applicability of this signature when mining datasets generated from both clinical and animal studies. Differential gene expression analysis revealed tumour-intrinsic features associated with NK cell inclusion versus exclusion in CRC patients, with those tumours with predicted high NK activity showing strong evidence of enhanced chemotactic and cytotoxic transcriptional programs. Furthermore, survival modelling indicated that NK signature expression is associated with improved survival outcomes in two large cohorts of primary CRC patients. Thus, scoring CRC samples with this refined NK cell signature might aid in identifying patients with high NK cell activity who could be prime candidates for NK cell directed immunotherapies.
