## Supplemental Tables S1 to S4 for "A new highly-specific Natural Killer cell-specific gene signature predicting recurrence in colorectal cancer patients"

### Sheet: Table S1
Table S1 | The 43 NK cell signature genes and a summary of the results leading to their inclusion during curation 18
NK cell signature genes		Gene Provenance							Curation Tests
Gene Symbol	EntrezGene ID	CIBERSORT Active	CIBERSORT Resting	Cursons Supplementary	Union DEGs (GSE107011 & GSE60424)	NKvsPanT DEGs	Receptors	Wang NK Cell Markers	GSE60424		GSE107011		GSE146771 (scRNAseq)				GSE133383
		Newman et al., 2015		Cursons et al., 2019	In-house analyis	In-house analyis	In-house curation	Wang et al., 2017	Linsley et al., 2014		Monaco et al., 2019		Zhang et al., 2020				Dogra et al., 2020
		Present	Present	Present	Present	Present	Present	Present	Present	Test	Present	Test	Present	Test	Present	Test	Present	Subset
ADGRG1	9289	-	-	-	TRUE	-	-	-	TRUE	Fail	TRUE	Fail	TRUE	Fail	TRUE	Fail	TRUE	CD56-Dim
ANKRD20A11P	391267	-	-	-	TRUE	-	-	-	TRUE	Fail	TRUE	Pass	TRUE	Specific	-	-	-	-
CARMIL3	90668	-	-	-	TRUE	-	-	-	TRUE	Fail	TRUE	Pass	-	-	-	-	TRUE	CD56-Dim
CLIC3	9022	-	-	-	TRUE	-	-	-	TRUE	Fail	TRUE	Fail	TRUE	High_DEG	TRUE	High_DEG	TRUE	CD56-Dim
CX3CR1	1524	-	-	-	-	-	-	-	-	-	-	-	TRUE	Specific	TRUE	Specific	TRUE	CD56-Dim
DRAXIN	374946	-	-	-	-	-	-	-	-	-	-	-	TRUE	Specific	TRUE	Specific	TRUE	CD56-Dim
ENPP5	59084	-	-	TRUE	TRUE	-	-	-	TRUE	Pass	TRUE	Fail	TRUE	Specific	TRUE	Specific	TRUE	Equal
FGFBP2	83888	-	-	-	TRUE	-	-	-	TRUE	Fail	TRUE	Fail	TRUE	Specific	TRUE	Specific	TRUE	CD56-Dim
GNLY	10578	-	TRUE	TRUE	TRUE	-	-	-	TRUE	Fail	TRUE	Fail	TRUE	High_DEG	TRUE	High_DEG	TRUE	Equal
GRIK4	2900	-	-	-	TRUE	-	-	-	TRUE	Pass	-	-	-	-	-	-	TRUE	Equal
GZMB	3002	TRUE	TRUE	TRUE	TRUE	-	-	-	TRUE	Fail	TRUE	Fail	TRUE	High_DEG	TRUE	High_DEG	TRUE	CD56-Dim
HAVCR2	84868	-	-	-	TRUE	-	-	-	TRUE	Fail	TRUE	Fail	TRUE	High_DEG	TRUE	High_DEG	TRUE	CD56-Dim
KIR2DL1	3802	TRUE	TRUE	TRUE	TRUE	-	TRUE	-	TRUE	Pass	-	-	TRUE	Specific	TRUE	Specific	TRUE	CD56-Dim
KIR2DL3	3804	-	-	-	TRUE	-	TRUE	-	TRUE	Pass	TRUE	Fail	TRUE	Specific	TRUE	Specific	TRUE	CD56-Dim
KIR2DS4	3809	TRUE	-	TRUE	TRUE	-	TRUE	TRUE	TRUE	Pass	TRUE	Fail	TRUE	Specific	-	-	-	-
KIR3DL1	3811	-	-	TRUE	TRUE	-	TRUE	TRUE	TRUE	Pass	TRUE	Fail	TRUE	Specific	TRUE	Specific	TRUE	CD56-Dim
KIR3DL2	3812	TRUE	TRUE	TRUE	TRUE	-	TRUE	TRUE	TRUE	Fail	TRUE	Fail	TRUE	Specific	TRUE	Specific	TRUE	CD56-Dim
KIR3DX1	90011	-	-	-	TRUE	-	-	-	TRUE	Pass	TRUE	Fail	TRUE	High_DEG	TRUE	High_DEG	TRUE	CD56-Dim
KLRC1	3821	-	-	-	TRUE	-	TRUE	-	TRUE	Fail	TRUE	Fail	TRUE	High_DEG	TRUE	High_DEG	TRUE	CD56-Bright
KLRC2	3822	-	-	-	TRUE	-	TRUE	-	TRUE	Fail	TRUE	Fail	TRUE	Specific	TRUE	Specific	TRUE	CD56-Bright
KLRF1	51348	TRUE	TRUE	TRUE	TRUE	-	TRUE	-	TRUE	Fail	TRUE	Fail	TRUE	Specific	TRUE	Specific	TRUE	CD56-Dim
KRT86	3892	-	-	-	TRUE	-	-	-	TRUE	Pass	TRUE	Fail	TRUE	Specific	TRUE	Specific	TRUE	Equal
LGALS9B	284194	-	-	-	TRUE	TRUE	-	-	TRUE	Pass	TRUE	Fail	TRUE	Specific	TRUE	Specific	TRUE	CD56-Dim
LIM2	3982	-	-	-	TRUE	-	-	-	TRUE	Pass	TRUE	Pass	-	-	TRUE	Specific	TRUE	CD56-Dim
LINC00298	339788	-	-	-	TRUE	-	-	-	TRUE	Fail	TRUE	Pass	TRUE	High_DEG	-	-	-	-
LINC01451	401561	-	-	-	TRUE	-	-	-	TRUE	Pass	TRUE	Pass	-	-	-	-	-	-
LINGO2	158038	-	-	-	TRUE	TRUE	-	-	TRUE	Fail	TRUE	Pass	TRUE	Specific	TRUE	Specific	TRUE	CD56-Dim
MLC1	23209	-	-	-	TRUE	-	-	-	TRUE	Fail	TRUE	Fail	TRUE	Specific	TRUE	Specific	TRUE	CD56-Dim
MYOM2	9172	-	-	-	TRUE	-	-	-	TRUE	Pass	TRUE	Fail	TRUE	Specific	TRUE	Specific	TRUE	CD56-Dim
NCAM1	4684	-	-	TRUE	TRUE	-	-	TRUE	TRUE	Pass	TRUE	Fail	TRUE	Specific	TRUE	Specific	TRUE	CD56-Bright
NCR1	9437	-	-	TRUE	TRUE	-	TRUE	TRUE	TRUE	Fail	TRUE	Fail	TRUE	Specific	TRUE	Specific	TRUE	CD56-Dim
NMUR1	10316	-	-	-	TRUE	-	-	-	TRUE	Fail	TRUE	Fail	TRUE	High_DEG	TRUE	High_DEG	TRUE	CD56-Dim
PRSS57	400668	-	-	-	TRUE	-	-	-	TRUE	Pass	TRUE	Pass	TRUE	Specific	TRUE	Specific	TRUE	CD56-Dim
PTGDR	5729	TRUE	TRUE	TRUE	TRUE	-	-	-	TRUE	Fail	TRUE	Fail	TRUE	High_DEG	TRUE	High_DEG	TRUE	Equal
RNF165	494470	-	-	-	TRUE	TRUE	-	-	TRUE	Pass	TRUE	Pass	TRUE	Specific	TRUE	Specific	TRUE	Equal
S1PR5	53637	TRUE	TRUE	TRUE	TRUE	-	-	-	TRUE	Fail	TRUE	Fail	TRUE	Specific	TRUE	Specific	TRUE	CD56-Dim
SH2D1B	117157	-	-	TRUE	TRUE	TRUE	-	-	TRUE	Pass	TRUE	Fail	TRUE	Specific	TRUE	Specific	TRUE	CD56-Dim
SLCO4C1	353189	-	-	-	TRUE	-	-	-	TRUE	Fail	TRUE	Fail	TRUE	High_DEG	TRUE	High_DEG	TRUE	CD56-Dim
SPTSSB	165679	-	-	-	TRUE	-	-	-	TRUE	Pass	TRUE	Fail	TRUE	Specific	TRUE	Specific	TRUE	CD56-Bright
TKTL1	8277	-	-	-	TRUE	-	-	-	TRUE	Fail	TRUE	Fail	TRUE	Specific	TRUE	Specific	TRUE	CD56-Dim
TXK	7294	TRUE	TRUE	TRUE	-	-	-	-	TRUE	Fail	TRUE	Fail	TRUE	High_DEG	TRUE	High_DEG	TRUE	Equal
WIPF3	644150	-	-	-	-	-	-	-	-	-	-	Fail	TRUE	Specific	-	-	-	-
XCL1	6375	-	-	TRUE	TRUE	-	-	-	TRUE	Pass	TRUE	Fail	TRUE	High_DEG	TRUE	High_DEG	TRUE	CD56-Bright

### Sheet: Table S2 
Table S2 | Differentially upregulated genes in NK-High versus NK-Low groups in both TCGA-COAD and GSE39582 data 19
Cut-off for significance was defined as LogFC > 1 and adj.p-value <0.05.
Gene Symbol	Entrez Gene ID	TCGA						GSE39582						Average
		LogFC	Avg. Expression	t Statistic	P.Value	adj.P.Val	B Statistic	LogFC	Avg. Expression	t Statistic	P.Value	adj.P.Val	B Statistic	LogFC	adj.P.Val
GZMB	3002	2.9398	2.98191	12.893	2.16763e-22	9.88294e-19	40.4011	2.61824	6.8858	13.9703	6.78338e-27	8.38018e-23	50.1046	2.77902	4.94189e-19
GNLY	10578	4.00671	2.49172	13.8061	3.27523e-24	4.47985e-20	44.4077	2.03567	5.77394	11.5272	3.9212e-21	2.42212e-17	37.3129	3.02119	1.2133e-17
NKG7	4818	3.16959	2.40922	12.9607	1.58396e-22	9.88294e-19	40.6429	1.64901	5.82658	9.65142	1.19793e-16	4.93307e-13	27.3143	2.4093	2.46654e-13
PRF1	5551	2.80728	3.05939	11.6707	6.799e-20	9.29968e-17	34.7766	1.19809	6.46566	9.45481	3.51558e-16	8.68629e-13	26.2709	2.00268	4.34361e-13
IL4I1	259307	2.29777	3.38862	9.5896	1.55878e-15	4.52423e-13	24.9087	1.13551	6.01901	9.40149	4.70544e-16	9.6885e-13	25.9884	1.71664	7.10636e-13
GZMH	2999	3.04341	0.742506	10.774	5.00048e-18	3.59982e-15	30.3877	1.50976	5.31644	8.20552	3.01584e-13	8.63514e-11	19.7247	2.27658	4.31775e-11
CCL5	6352	2.87893	4.27415	12.0299	1.23768e-20	2.41842e-17	36.4703	1.68081	7.10629	7.83218	2.17517e-12	3.83886e-10	17.8109	2.27987	1.91943e-10
CD8A	925	2.70292	2.72613	10.3235	4.41564e-17	2.41589e-14	28.4181	1.38685	6.40548	7.68014	4.82657e-12	6.59392e-10	17.0392	2.04489	3.29708e-10
GZMA	3001	3.19579	2.31667	11.9507	1.80021e-20	3.07791e-17	36.0228	1.66761	6.18707	7.33761	2.85469e-11	2.24629e-09	15.3191	2.4317	1.12315e-09
CLIC3	9022	2.0246	2.06673	7.48562	4.02968e-11	2.46062e-09	15.0094	1.79408	5.478	8.48986	6.59351e-14	2.80884e-11	21.1979	1.90934	1.24436e-09
PSMB9	5698	1.54018	6.56052	7.61549	2.17385e-11	1.51424e-09	15.3042	1.07429	9.23809	7.29666	3.52411e-11	2.72105e-09	15.1153	1.30724	2.11765e-09
LY6E	4061	1.68393	7.56623	7.28089	1.06118e-10	5.45667e-09	13.7356	1.35402	7.7295	7.41396	1.92535e-11	1.72361e-09	15.7001	1.51897	3.59014e-09
RARRES3	5920	2.56917	4.92242	9.50947	2.30171e-15	6.29657e-13	24.4387	1.57241	7.79051	7.04313	1.28633e-10	7.67696e-09	13.8635	2.07079	3.83879e-09
ISG15	9636	1.73226	5.69913	7.19564	1.58517e-10	7.63447e-09	13.3687	1.30608	9.15489	7.06815	1.13292e-10	6.92875e-09	13.9862	1.51917	7.28161e-09
C1QC	714	2.08616	6.54446	9.02687	2.40612e-14	4.70157e-12	22.0426	1.17545	8.64584	6.69755	7.3026e-10	2.7505e-08	12.1862	1.63081	1.37548e-08
SLAMF8	56833	1.69093	3.54301	7.04153	3.26473e-10	1.3868e-08	12.8454	1.06074	5.90956	6.8833	2.88404e-10	1.38636e-08	13.0833	1.37584	1.38658e-08
C1QA	712	1.94648	6.16031	8.79393	7.45858e-14	1.25949e-11	20.9279	1.22029	8.11186	6.66753	8.47731e-10	3.07122e-08	12.0422	1.58339	1.53624e-08
GBP4	115361	2.48975	5.27061	7.73899	1.20634e-11	9.11622e-10	15.945	1.02121	5.4782	6.56678	1.39562e-09	4.61003e-08	11.5611	1.75548	2.3506e-08
CCL4	6351	2.27338	2.86249	10.5817	1.26563e-17	7.86878e-15	29.6458	1.1802	7.49422	6.50763	1.86735e-09	5.84032e-08	11.2802	1.72679	2.92016e-08
ICAM1	3383	1.34198	5.56272	6.5652	2.96054e-09	8.73386e-08	10.4911	1.13814	6.73708	7.62125	6.56391e-12	8.27454e-10	16.7415	1.24006	4.4083e-08
HLA-DMB	3109	2.21941	4.82877	10.0128	1.99329e-16	7.78979e-14	26.8597	1.02185	8.3665	6.28253	5.5954e-09	1.29449e-07	10.2224	1.62063	6.47244e-08
CD74	972	2.00653	10.1416	8.5223	2.78281e-13	3.92405e-11	19.6287	1.2145	7.60239	6.2172	7.66862e-09	1.6278e-07	9.91876	1.61052	8.14098e-08
C1QB	713	2.20182	6.5823	9.28572	6.83482e-15	1.66941e-12	23.2904	1.24437	8.05205	6.19206	8.65394e-09	1.78781e-07	9.80235	1.7231	8.93911e-08
TAP1	6890	1.19221	8.11553	6.35461	7.72488e-09	1.99737e-07	9.51773	1.09488	8.97735	8.24312	2.46834e-13	7.26044e-11	19.9188	1.14355	9.99048e-08
ITGB2	3689	1.6483	6.05391	6.38666	6.68045e-09	1.74714e-07	9.67249	1.06306	7.07632	6.49059	2.03036e-09	6.13279e-08	11.1995	1.35568	1.18021e-07
GBP5	115362	2.60359	3.53382	7.73217	1.24625e-11	9.3149e-10	16.0621	1.07416	5.36127	6.04283	1.76506e-08	3.07988e-07	9.11632	1.83888	1.5446e-07
FCER1G	2207	1.69327	4.39946	7.90063	5.5669e-12	4.58699e-10	16.7637	1.14873	7.46058	6.03637	1.82002e-08	3.13496e-07	9.08683	1.421	1.56978e-07
BST2	684	1.99081	6.31942	6.41946	5.75579e-09	1.54368e-07	9.81351	1.21577	8.00212	5.98311	2.34214e-08	3.83242e-07	8.84423	1.60329	2.68805e-07
HLA-DMA	3108	2.14984	5.6362	9.3153	5.9189e-15	1.49923e-12	23.4578	1.13805	8.30408	5.85721	4.23292e-08	6.20326e-07	8.2753	1.64395	3.10164e-07
LCK	3932	1.50401	3.75582	6.05979	2.90304e-08	5.98911e-07	8.4292	1.20542	6.43981	6.5826	1.2908e-09	4.35697e-08	11.6365	1.35471	3.2124e-07
CD52	1043	1.65335	3.4257	7.91961	5.08269e-12	4.3724e-10	16.9436	1.05536	7.16734	5.78284	5.98663e-08	8.25994e-07	7.94231	1.35435	4.13216e-07
CXCL9	4283	2.84169	4.87185	7.68464	1.56358e-11	1.13157e-09	15.7265	1.80645	7.43963	5.77006	6.35239e-08	8.66197e-07	7.88536	2.32407	4.33664e-07
APOE	348	2.25371	6.76933	6.92761	5.55395e-10	2.11618e-08	12.1073	1.0491	7.33023	5.69845	8.84682e-08	1.1314e-06	7.56738	1.65141	5.76283e-07
CXCL10	3627	2.59027	4.53749	7.24199	1.27464e-10	6.33981e-09	13.6859	1.68602	7.66921	5.59281	1.43641e-07	1.67885e-06	7.1024	2.13814	8.42595e-07
IDO1	3620	3.252	3.60563	6.69853	1.60467e-09	5.2011e-08	11.3055	1.48297	6.91792	5.55171	1.73225e-07	1.93842e-06	6.92285	2.36749	9.95218e-07
APOL1	8542	1.41339	6.76583	5.62866	1.92326e-07	2.85939e-06	6.36659	1.04865	7.4234	7.68806	4.6308e-12	6.50101e-10	17.0793	1.23102	1.43002e-06
HLA-DPA1	3113	2.43419	7.12638	9.12482	1.49461e-14	3.09747e-12	22.511	1.10897	9.6082	5.43238	2.97107e-07	2.96963e-06	6.40594	1.77158	1.48482e-06
GZMK	3003	2.08478	-0.00296836	6.6874	1.68905e-09	5.40137e-08	11.4447	1.0685	5.5211	5.03206	1.72984e-06	1.27508e-05	4.72227	1.57664	6.40243e-06
CRIP1	1396	1.76841	2.09451	6.54308	3.27585e-09	9.61525e-08	10.727	1.03505	8.81593	4.79357	4.75848e-06	2.91309e-05	3.75869	1.40173	1.46135e-05
CXCL13	10563	2.29185	2.02688	6.00262	3.74236e-08	7.31258e-07	8.37051	1.66559	5.73023	4.61976	9.76285e-06	5.2032e-05	3.07626	1.97872	2.63816e-05
CCL8	6355	2.12963	0.352883	6.47458	4.47889e-09	1.25272e-07	10.5038	1.15096	6.42794	4.47256	1.77117e-05	8.51404e-05	2.51201	1.64029	4.26328e-05
CCL18	6362	2.44629	4.04447	5.27645	8.61066e-07	1.01096e-05	5.10836	1.21113	8.11317	4.27463	3.86965e-05	0.000163327	1.77384	1.82871	8.67181e-05
MX1	4599	1.42776	5.94272	4.72326	8.22825e-06	6.65165e-05	2.73463	1.04796	8.31746	4.28158	3.76635e-05	0.000159457	1.79935	1.23786	0.000112987
IFI6	2537	1.27294	6.46815	4.18333	6.5197e-05	0.000384006	0.728881	1.18969	8.41604	4.60489	1.03738e-05	5.4489e-05	3.0187	1.23131	0.000219247
CXCL11	6373	1.51725	3.56651	3.69458	0.00037238	0.00165263	-0.660268	1.45675	5.39613	3.78625	0.000240645	0.000758399	0.0596483	1.487	0.00120552

### Sheet: Table S3
Table S3 | Differentially downregulated genes in NK-High versus NK-Low groups in both TCGA-COAD and GSE39582 data20
Cut-off for significance was defined as LogFC < -1 and adj.p-value <0.05.
Gene Symbol	Entrez Gene ID	TCGA						GSE39582						Average
		LogFC	Avg. Expression	t Statistic	P.Value	adj.P.Val	B Statistic	LogFC	Avg. Expression	t Statistic	P.Value	adj.P.Val	B Statistic	LogFC	adj.P.Val
SYTL2	54843	-1.38432	5.48726	-7.46125	4.52346e-11	2.65545e-09	14.6467	-1.08622	8.04941	-6.94331	2.13164e-10	1.1351e-08	13.3754	-1.23527	7.00321e-09
PLCB4	5332	-2.34789	5.93862	-6.98576	4.23593e-10	1.69909e-08	12.441	-2.0496	8.13867	-6.79843	4.41476e-10	1.94092e-08	12.6721	-2.19874	1.82001e-08
A1CF	29974	-2.26579	3.42804	-6.99846	3.99213e-10	1.63486e-08	12.6913	-1.2698	6.3511	-6.26943	5.96118e-09	1.35698e-07	10.1614	-1.76779	7.60231e-08
REPS2	9185	-1.23299	4.46306	-6.21982	1.41904e-08	3.3179e-07	9.06971	-1.05382	5.96989	-7.03512	1.33972e-10	7.91912e-09	13.8242	-1.14341	1.69854e-07
GUCY2C	2984	-2.03877	5.54034	-6.71124	1.51335e-09	4.95852e-08	11.1973	-1.45981	8.33181	-6.04685	1.73167e-08	3.04311e-07	9.1347	-1.74929	1.76948e-07
PRUNE2	158471	-1.70057	4.58845	-5.71306	1.33435e-07	2.11486e-06	6.88268	-1.1633	5.25944	-6.13778	1.1226e-08	2.2021e-07	9.55182	-1.43194	1.16753e-06
GPR160	26996	-1.28049	5.90781	-5.50653	3.2504e-07	4.41062e-06	5.90174	-1.22297	9.60705	-6.45818	2.37995e-09	6.86959e-08	11.0463	-1.25173	2.23966e-06
FAM92A	137392	-1.11869	3.73094	-5.47604	3.70245e-07	4.88352e-06	5.97248	-1.132	6.53703	-7.33258	2.92955e-11	2.29062e-09	15.2941	-1.12535	2.44291e-06
MUC12	10071	-2.78521	5.35979	-6.25619	1.20485e-08	2.92716e-07	9.19761	-1.59757	7.07222	-5.30736	5.19264e-07	4.76597e-06	5.8716	-2.19139	2.52934e-06
KRT20	54474	-2.7396	6.9251	-5.80916	8.77547e-08	1.49292e-06	7.17076	-1.89178	10.0383	-5.38146	3.73286e-07	3.57764e-06	6.18742	-2.31569	2.53528e-06
PBX1	5087	-1.09538	4.75078	-5.35801	6.10978e-07	7.54238e-06	5.36635	-1.08332	7.48768	-5.92722	3.04826e-08	4.71767e-07	8.59086	-1.08935	4.00707e-06
DACH1	1602	-2.47139	3.78908	-6.96675	4.62853e-10	1.82447e-08	12.5222	-1.40587	6.59527	-5.12197	1.17242e-06	9.24317e-06	5.09338	-1.93863	4.63071e-06
NOSTRIN	115677	-1.0079	3.92089	-5.11062	1.71645e-06	1.7963e-05	4.45941	-1.05913	6.32156	-6.53784	1.60955e-09	5.13808e-08	11.4235	-1.03352	9.00719e-06
RNF128	79589	-1.27922	5.87508	-4.97347	3.0115e-06	2.8117e-05	3.74163	-1.03498	9.26742	-5.64727	1.11953e-07	1.37116e-06	7.34146	-1.1571	1.47441e-05
STX19	415117	-1.10816	2.12087	-4.57504	1.47287e-05	0.000108474	2.61684	-1.04545	5.88278	-7.7663	3.07417e-12	4.97805e-10	17.4759	-1.0768	5.42371e-05
LRRC31	79782	-1.46884	2.59441	-4.55378	1.59984e-05	0.000116212	2.48579	-1.52297	5.38727	-7.38453	2.24132e-11	1.92287e-09	15.5531	-1.49591	5.81067e-05
MYRIP	25924	-1.69923	2.22375	-4.50829	1.90799e-05	0.000134669	2.36255	-1.11056	5.39903	-6.13714	1.12602e-08	2.20457e-07	9.5489	-1.4049	6.74447e-05
SOSTDC1	25928	-2.26783	0.770001	-4.45593	2.33402e-05	0.000160314	2.31242	-1.28528	5.87345	-5.32457	4.81057e-07	4.45501e-06	5.94471	-1.77655	8.23844e-05
SAMD13	148418	-1.09621	1.99276	-4.44019	2.47921e-05	0.000167875	2.13363	-1.03593	6.33329	-5.97329	2.45337e-08	3.98277e-07	8.79961	-1.06607	8.41365e-05
CXCL14	9547	-2.29511	5.55861	-4.6263	1.20565e-05	9.16673e-05	2.43998	-1.62964	9.09803	-4.44773	1.95605e-05	9.27853e-05	2.41809	-1.96238	9.22263e-05
LRRC19	64922	-1.83766	3.01487	-4.19345	6.28016e-05	0.000371862	1.13101	-1.9804	5.73178	-7.54774	9.6241e-12	1.03693e-09	16.3712	-1.90903	0.000185931
RUBCNL	80183	-1.97123	5.13892	-5.14263	1.50369e-06	1.62013e-05	4.47811	-1.2588	8.09694	-3.95019	0.000132469	0.000458153	0.617459	-1.61501	0.000237177
FABP1	2168	-2.50597	6.54097	-4.40408	2.84586e-05	0.000189235	1.56648	-1.28128	8.20283	-4.04115	9.44267e-05	0.000343311	0.934753	-1.89362	0.000266273
MEP1A	4224	-3.02996	5.0429	-7.22139	1.40435e-10	6.88483e-09	13.5983	-1.32372	8.18878	-3.79508	0.000233133	0.000738306	0.0892195	-2.17684	0.000369156
ACE2	59272	-2.06852	4.02835	-4.17146	6.81202e-05	0.000397165	0.930202	-1.16348	6.52399	-3.83601	0.000201129	0.000651994	0.22701	-1.616	0.000524579
VAV3	10451	-1.46664	5.02008	-3.71904	0.000342378	0.00154098	-0.737125	-1.25624	7.22223	-4.9433	2.52953e-06	1.73033e-05	4.36007	-1.36144	0.000779144
ISX	91464	-1.93719	2.59848	-3.9127	0.000173944	0.000872463	0.219827	-1.10461	6.31057	-3.76965	0.000255397	0.000797164	0.00418394	-1.5209	0.000834814
GSPT2	23708	-1.1842	2.78757	-3.62235	0.000476216	0.00203172	-0.758981	-1.02521	6.84769	-4.3008	3.49429e-05	0.000149995	1.87006	-1.10471	0.00109086
SATB2	23314	-1.00729	5.86416	-3.5562	0.000594914	0.00241964	-1.32691	-1.25582	6.56661	-5.93502	2.93849e-08	4.5894e-07	8.62611	-1.13156	0.00121005
PTPRO	5800	-1.57636	4.54057	-3.61597	0.000486606	0.00206638	-1.01203	-1.19234	6.93715	-3.8262	0.000208393	0.000670965	0.193888	-1.38435	0.00136867
IL33	90865	-1.30412	4.32048	-3.54717	0.000613139	0.00247609	-1.20544	-1.06705	5.78257	-3.5808	0.000496183	0.00139951	-0.613132	-1.18559	0.0019378
SLC26A3	1811	-2.67264	4.04002	-3.3567	0.00114519	0.0041439	-1.71671	-1.78769	6.20002	-4.92183	2.77144e-06	1.86382e-05	4.27308	-2.23017	0.00208127
SLC26A2	1836	-1.17179	5.29066	-3.28712	0.00143067	0.00497044	-2.10682	-1.44996	8.42877	-4.79887	4.65414e-06	2.86913e-05	3.77977	-1.31087	0.00249957
LEFTY1	10637	-1.94809	3.68406	-3.27215	0.00150025	0.00517148	-1.94289	-1.77182	8.08214	-4.20758	5.01632e-05	0.000201665	1.52931	-1.85995	0.00268657
PCK1	5105	-1.39966	4.3332	-3.20923	0.00182876	0.00612483	-2.22709	-1.87792	7.34478	-5.39485	3.51592e-07	3.41207e-06	6.24473	-1.63879	0.00306412
CHP2	63928	-2.06331	2.32727	-3.21493	0.00179644	0.00603282	-1.92302	-1.12415	6.52131	-4.22823	4.63227e-05	0.000189556	1.60432	-1.59373	0.00311119
CPE	1363	-1.08998	4.24283	-3.20102	0.00187627	0.00625132	-2.24834	-1.15296	6.75844	-5.0471	1.62132e-06	1.20155e-05	4.78405	-1.12147	0.00313167
SLC35D3	340146	-1.78951	0.932704	-3.22224	0.00175576	0.00591656	-1.74042	-1.44404	5.33843	-3.84203	0.00019679	0.000639942	0.247376	-1.61677	0.00327825
OGN	4969	-1.20375	-0.622724	-2.5409	0.0127187	0.0309713	-3.37559	-1.02714	3.83666	-4.50539	1.55244e-05	7.6046e-05	2.63676	-1.11544	0.0155237
OLFM4	10562	-1.71955	7.58247	-2.51086	0.013776	0.0331215	-4.25795	-2.05644	10.0603	-3.7011	0.000325902	0.000980086	-0.222802	-1.888	0.0170508
SPINK1	6690	-1.05193	5.50684	-2.44204	0.0165016	0.0385959	-4.36565	-1.21459	10.5368	-3.30288	0.00126247	0.00313562	-1.47478	-1.13326	0.0208658
PCSK1	5122	-1.54252	1.44349	-2.38517	0.019107	0.0435503	-3.94369	-1.42321	5.34239	-4.12971	6.75817e-05	0.000260014	1.24889	-1.48287	0.0219052
VIP	7432	-1.19735	0.946958	-2.3543	0.020669	0.0466057	-3.95575	-1.2052	4.40531	-4.20958	4.97777e-05	0.000200376	1.53658	-1.20127	0.023403
PROM1	8842	-1.03915	5.87096	-2.33334	0.0217929	0.0487333	-4.62603	-1.30112	8.99898	-4.06621	8.59432e-05	0.000317602	1.0231	-1.17014	0.0245254
C10orf99	387695	-1.59083	3.96705	-2.70465	0.00813667	0.021457	-3.55061	-1.31824	8.34954	-3.39931	0.000918505	0.00237638	-1.18224	-1.45453	0.0119167

### Sheet: Table S4
Data	Type of Sample	Nsamples	Platform	Use	Reference
GSE107011	29 sorted immune cell types (primary)	4	Illumina HiSeq 2000	Train	Monaco et al., 2019
GSE60424	6 sorted immune cell types and whole blood (primary) from healthy controls	5	Illumina HiScanSQ	Train	Linsley et al., 2014
GSE146771	scRNAseq data of primary CRC tumours	20	SMARTseq-2 and 10X	Train	Zhang et al., 2020
GSE90830	CRC cell lines	44	Illumina HiSeq 2000	Train	Wang et al., 2017
CCLE	CRC cell lines	57	Affymetrix Human	Train	Barretina et al., 2012
			Genome U133 Plus 2.0 Array
GSE39397	CRC-derived stromal cells, leukocytes, epithelial cells, and cultured fibroblasts	6	Affymetrix Human	Train	Calon et al., 2012
			Genome U133 Plus 2.0
			Array
GSE133383	Human NK cells from 5 anatomical sites	48	Illumina HiSeq 2500	Validate	Dogra et al., 2020
GSE22886	12 sorted immune cell types (primary), resting or activated	>4 per cell type	Affymetrix Human	Validate	Abbas et al., 2005
			Genome U133A Array
GSE15907	Sorted immune cells from adult male C57BL/6 mice	653	Affymetrix Mouse Gene 1.0 ST Array	Validate	Bezman et al., 2012
In-house PDOs	CRC primary tumours and liver metastases, cultured as organoids	21	NextSeq 550	Train / Score	In-house
